# Differential usage of DNA modifications in neurons, astrocytes, and microglia

**DOI:** 10.1101/2023.06.05.543497

**Authors:** Kyla B. Tooley, Ana J. Chucair-Elliott, Sarah R. Ocañas, Adeline H. Machalinski, Kevin D. Pham, David R. Stanford, Willard M. Freeman

**Affiliations:** Department of Physiology, University of Oklahoma Health Sciences Center, Oklahoma City, OK USA; Genes & Human Disease Program, Oklahoma Medical Research Foundation, Oklahoma City, OK USA; Center for Biomedical Data Sciences, Oklahoma Medical Research Foundation, Oklahoma City, OK USA; Department of Biochemistry, University of Oklahoma Health Sciences Center, Oklahoma City, OK USA; Oklahoma City Veterans Affairs Medical Center, Oklahoma City, OK USA

**Keywords:** Brain, epigenomics, methylation, hydroxymethylation, regulatory elements, genome regulation

## Abstract

**Background:** Cellular identity is determined partly by cell type-specific epigenomic profiles that regulate gene expression. In neuroscience, there is a pressing need to isolate and characterize the epigenomes of specific CNS cell types in health and disease. This is especially true as for DNA modifications where most data are derived from bisulfite sequencing that cannot differentiate between DNA methylation and hydroxymethylation. In this study, we developed an *in vivo* tagging mouse model (Camk2a-NuTRAP) for paired isolation of neuronal DNA and RNA without cell sorting and then used this model to assess epigenomic regulation of gene expression between neurons and glia.

**Results:** After validating the cell-specificity of the Camk2a-NuTRAP model, we performed TRAP-RNA-Seq and INTACT whole genome oxidative bisulfite sequencing to assess the neuronal translatome and epigenome in the hippocampus of young mice (3 months old). These data were then compared to microglial and astrocytic data from NuTRAP models. When comparing the different cell types, microglia had the highest global mCG levels followed by astrocytes and then neurons, with the opposite pattern observed for hmCG and mCH. Differentially modified regions between cell types were predominantly found within gene bodies and distal intergenic regions, with limited differences occurring within proximal promoters. Across cell types there was a negative correlation between DNA modifications (mCG, mCH, hmCG) and gene expression at proximal promoters. In contrast, a negative correlation of mCG with gene expression within the gene body while a positive relationship between distal promoter and gene body hmCG and gene expression was observed. Furthermore, we identified a neuron-specific inverse relationship between mCH and gene expression across promoter and gene body regions.

**Conclusions:** In this study, we identified differential usage of DNA modifications across CNS cell types, and assessed the relationship between DNA modifications and gene expression in neurons and glia. Despite having different global levels, the general modification-gene expression relationship was conserved across cell types. The enrichment of differential modifications in gene bodies and distal regulatory elements, but not proximal promoters, across cell types highlights epigenomic patterning in these regions as potentially greater determinants of cell identity.
