## Additional File 1 for "Differential usage of DNA modifications in neurons, astrocytes, and microglia"

### Sheet: Additional file 1A
Type of product to amplify	Description	Sequence 5' --> 3'	expected product size
generic Cre (all Cre)	generic Cre Forward	ATA CCG GAG ATC ATG CAA GC	Transgene: ~100 bp
generic Cre (all Cre)	generic Cre Reverse	GGC CAG GCT GTT CTT CTT AG
internal positive ctl	+ ctl Forward	CTA GGC CAC AGA ATT GAA AGA TCT	Internal positive CTL: 324 bp
internal positive ctl	+ctl Rev	GTA GGT GGA AAT TCT AGC ATC ATC C
specific cre (microglia)	Cx3cr1 Litt Mutant Reverse	AAG ACT CAC GTG GAC CTG CT	Mutant: ~ 300 bp
specific cre (microglia)	Cx3cr1 Litt Common	CGG TTA TTC AAC TTG CAC CA	Heterozigote: ~ 300 and 695 bp
specific cre (microglia)	Cx3cr1 Litt WT Reverse	AGG ATG TTG ACT TCC GAG TTG	Wild type: 695 bp
specific cre (microglia)	Cx3cr1 Jung Mutant Forward	GTT AAT GAC CTG CAG CCA AG	Mutant: ~ 230 bp
specific cre (microglia)	Cx3cr1 Jung Common	ACG CCC AGA CTA ATG GTG AC	Heterozigote: ~ 230 and 151 bp
specific cre (microglia)	Cx3cr1 Jung WT For	AGC TCA CGA CTG CCT TCT TC	Wild type: 151 bp
specific cre (astocytes)	Aldh1l1 Tg Forward	CTT CAA CAG GTG CCT TCC A
specific cre (astocytes)	Aldh1l1 Tg Reverse	GGC AAA CGG ACA GAA GCA	Transgene: 198 bp
internal positive ctl	+ctl Forward	CTG TCC CTG TAT GCC TCT GG	Internal positive ctl: 415 bp
internal positive ctl	+ctl Reverse	AGA TGG AGA AAG GAC TAG GCT ACA
mCherry (floxed allele of NuTRAP)	mCherry Forward	AGG ACG GCG AGT TCA TCT AC
mCherry (floxed allele of NuTRAP)	mCherry Reverse	TGG TGT AGT CCT CGT TGT GG	Transgene: 288 bp
internal positive ctl For	internal positive ctl	CAA ATG TTG CTT GTC TGG TG	Internal positive ctl: 200 bp
internal positive ctl Rev	internal positive ctl	GTC AGT CGA GTG CAC AGT TT
NuTRAP(non floxed allele )	NuTRAP WT Forward	CTG GCT TCT GAG GAC CG
NuTRAP(non floxed allele )	NuTRAP WT Reverse	AGC CTG CCC AGA AGA CTC C	Mutant: 194 bp
NuTRAP(floxed NuTRAP allele)	NuTRAP Mutant Forward	GAC CAC CTA CAA GGC CAA GA	Heterozygote: 109 bp and 194 bp
NuTRAP(floxed NuTRAP allele)	NuTRAP Mutant Reverse	CCA GTT TGG CAA TGT CTT CA	WT: 109 bp
specific cre (Neurons)	Tg Camk2a For	GAC CTG GAT GCT GAC GAA G
specific cre (Neurons)	Tg Camk2a Rev	AGG CAA ATT TTG GTG TAC GG	Transgene = 184 bp
internal positive ctl	+ CTL For	AGT GGC CTC TTC CAG AAA TG	Internal positive control= 324 bp
internal positive ctl	+CTL Rev	TGC GAC TGT GTC TGA TTT CC

### Sheet: Additional file 1B
Gene	Assay ID	Name	Dye	Amplicon Length (bp)
Cx3cr1	Mm02620111_s1	chemokine (C-X-C motif) receptor 1	FAM	107
Itgam	Mm00434455_m1	integrin alpha M	FAM	69
Aldh1l1	Mm03048957_m1	aldehyde dehydrogenase 1 family, member L1	FAM	73
Gfap	Mm01253033_m1	glial fibrillary acidic protein	FAM	75
Mog	Mm01279062_m1	myelin oligodendrocyte glycoprotein	FAM	72
Camk2a	Mm00437967_m1	calcium/calmodulin-dependent kinase II alpha	FAM	83
Hpca	Mm00650703_m1	hippocalcin	FAM	67
Caln1	Mm01201254_m1	calneuron 1	FAM	60
Kcnip4	Mm00518835_m1	Kv channel interacting protein 4	FAM	69
Stmn2	Mm00600432_m1	stathmin-like 2	FAM	129
Snap25	Mm00456921_m1	synaptosomal-associated protein 25	FAM	71
Gapdh	Mm99999915_g1	glyceraldehyde-3-phosphate dehydrogenase	FAM	109
