## Additional File 2 for "Differential usage of DNA modifications in neurons, astrocytes, and microglia"

### Sheet: Additional file 2
Astrocyte	Microglia	Neuron	Oligodendrocyte	Endothelial
Rgs20	Mgat4a	Kcnb2	St18	Sox17
Adhfe1	Slc11a1	Kcnq5	Tmeff2	Il1r1
Prex2	Inpp5d	Erbb4	Tmbim1	Slc40a1
Plcd4	Arl4c	Resp18	Dock10	Myo1b
Gli2	Tnfrsf11a	Scg2	Efhd1	Fn1
Lgr6	Rassf5	Sphkap	Neu4	Sgpp2
Gpr37l1	Btg2	Thsd7b	Cdh19	Slc19a3
Prdx6	Ptprc	Rgs8	Tmem163	Sp100
Fmo1	Cfh	Gad2	Slc45a3	Ackr3
Atp1a2	Rgs2	Kif5c	Cdk18	St8sia4
Slc30a10	Ncf2	Kcnh7	Cntn2	Hmcn1
Hsd11b1	Ier5	Gad1	Nfasc	Fam129a
Slc39a12	Rcsd1	Dlx1	Shisa4	Rgs5
Entpd2	Fcgr2b	Disp2	Csrp1	Pcp4l1
Fjx1	Fcer1g	Chgb	Tnni1	Tagln2
Pamr1	Arhgap30	Snap25	Adamts4	Cd34
Slc1a2	Cd84	Snhg11	Tmem63a	Proser2
Pax6	Aim2	Stmn3	Prkcq	Vim
Sdc4	Atf3	Stmn2	Tprn	St8sia6
Nkain4	Mrc1	Ralyl	Abca2	Egfl7
Slc7a11	Apbb1ip	Serpini1	Ptgds	Eng
Dclk1	Psd4	Fstl5	Gsn	Ly75
Arhgef26	Card9	Rxfp1	Tnfaip6	Cobll1
Bcan	Ggta1	Mllt11	Ermn	Nostrin
Kcnn3	Ptgs1	Penk	Grb14	Ccdc141
Gstm1	Plcb2	Necab1	Cd82	Itga4
S1pr1	Capn3	Cnr1	Prr5l	Aplnr
Vcam1	B2m	Elavl2	Tyro3	Dll4
F3	Mertk	Rab3b	Mal	Hspa12b
Bmpr1b	Gm14023	Rims3	Dusp15	Thbd
St6galnac5	Sirpa	Hpca	Ppp1r16b	Cd93
Cth	Cst3	Cacna2d1	Sgk2	Slc52a3
Ttpa	Hck	Reln	Dbndd2	Id1
Pou3f2	Mafb	Crmp1	Bcas1	Ccm2l
Tnc	Ctsz	Kcnip4	Cldn11	Pltp
Acot11	P2ry13	Kit	Pex5l	Cd40
Grm3	P2ry12	Caln1	Sox2ot	Edn3
Hgf	Tlr2	Tmem130	Trim59	Sox18
Fgfr3	Fcrls	Dync1i1	Hapln2	Tnfsf10
Sorcs2	Tnfaip8l2	Cntnap2	Syt11	Mecom
Gabrg1	Ctss	Npy	Ctsk	Tm4sf1
Gabrb1	Plekho1	Ndnf	Adamtsl4	Wwtr1
Slc4a4	Txnip	Chl1	Tspan2	Tmem154
Sparcl1	Olfml3	Prmt8	Gstm2	Nes
Phkg1	Cd53	Usp29	Elovl6	Efna1
Mmd2	Dapp1	Atp1a3	Ttll7	She
Ptprz1	Lyn	Nell1	Mob3b	S100a11
Tril	B4galt1	Slc17a6	Tmod1	Ecm1
Sfxn5	Galnt12	Sv2b	Tmeff1	Hmgcs2
Aldh1l1	Tgfbr1	Trim66	Slc44a1	Casq2
Slc6a11	Col27a1	Nrip3	Lpar1	Slc16a1
Slc6a1	Tlr4	Zmat4	Elovl1	Slc16a4
Timp4	Csf3r	Ndrg4	Tmem125	Palmd
Slc25a18	Rnf19b	Calb2	Nkain1	Arhgap29
A2m	Laptm5	Htr3a	Acot7	Lef1
Mgst1	Themis2	Elmod1	Prkcz	Sgms2
Ttyh1	Rps6ka1	Celf6	Tmem88b	Slc39a8
Apoe	C1qb	Clstn2	Qdpr	Emcn
Fxyd1	C1qc	Trank1	Gltp	Gbp2
Slc7a10	C1qa	Vip	Gjc3	Adgrl4
Mfge8	Tnfrsf1b	Igf1	Gpr37	Ifi44
Htra1	Pik3cd	Syt1	Chn2	Hrct1
Slc7a2	Slc2a5	Kcnc2	Lrrn1	Acer2
Ncan	Rbm47	Vstm2a	Ninj2	Tek
Slc27a1	Tec	Bcl11a	Kcna1	Tie1
Nwd1	Crybb1	Nsg2	Gng8	Slc2a1
Lcat	Myo18b	Kcnip1	Sirt2	Mfsd2a
Agt	Tmem119	Gabrg2	Ppp1r14a	Gja4
Hepacam	Selplg	Gabra1	Aplp1	Vwa1
Acsbg1	Hvcn1	Gria1	Mag	Sema3c
Igdcc4	Ncf1	Vsnl1	Klk6	Nos3
Scg3	Lat2	Gpr22	Josd2	Prom1
Slc38a3	Mlxipl	Lrfn5	Slco3a1	Atp10d
Cspg5	Alox5ap	Nrxn3	Pde8a	Kdr
Fam198a	Pon3	Sp8	Sh3gl3	Igfbp7
Gja1	Irf5	Adarb2	Fah	Gbp4
Fabp7	Tbxas1	Nrn1	Sytl2	Gbp6
Appl2	Clec5a	Pcsk1	Plekhb1	Tbx3
Rfx4	Skap2	Rab3c	Rhog	Flt1
Itga7	Hpgds	Cadps	Olfml1	Slc7a1
Egfr	Hk2	Synpr	Insc	Samd9l
Slc1a4	Arhgap25	Erc2	Ccp110	Cav1
Acsl6	Il17ra	Cacna2d3	Kctd13	Podxl
Atp1b2	Apobec1	Pnoc	Sez6l2	Arhgef5
Tlcd1	C3ar1	Mal2	Fgfr2	Gimap8
Aldoc	Ptpn6	Slc2a13	Btbd16	Gimap4
Gfap	Lag3	Rbfox1	Nkx6-2	Gimap6
Fam20a	Arhgdib	Sst	Kndc1	Gimap7
Sox9	Lair1	Gap43	Arhgef10	Gimap5
Btbd17	Pou2f2	Robo2	Enpp6	Abcg2
Grin2c	Zfp36	Syngr3	Spock3	Mmrn1
Ntsr2	Kcnk6	Celf4	Hhip	Capg
Trim9	Tyrobp	Rit2	Pllp	Gata2
Dio2	Nfkbid	Syt4	Tppp3	Slc6a6
Gli3	Cebpa	Cbln2	Fa2h	Fgd5
Elovl2	Cd37	Ina	Rhou	Eogt
Id4	Lrrk1	L1cam	S1pr5	Cxcl12
Ntrk2	Fes	Nap1l2	Elavl3	Vwf
Gas1	Il16	Glra2	Anln	Apold1
Hapln1	Ctsc		Jam3	Mgp
Gcnt4	Ucp2		Fez1	Kcnj8
Fam107a	P2ry6		Phldb1	Abcc9
Itih3	Pde3b		Dixdc1	Ehd2
Ndrg2	Igsf6		Cryab	Pglyrp1
Gjb6	Il21r		Pls1	Ceacam1
Scara3	Coro1a		Ephb1	Ltbp4
Clu	Pycard		Bfsp2	Fxyd5
Ephx2	Itgam		Gpr62	Fcgrt
Ednrb	Rgs10		Mobp	Rasip1
Gpc5	Ctsd		Ccdc13	Abcc6
Gpc6	Lsp1		Nkain2	Atp10a
Cldn10	Ppp1r3b		Unc5b	Prss23
Slc1a3	Hpgd		Tspan15	Serpinh1
Mlc1	Gmip		Ado	Ifitm1
Abcd2	Lyl1		Rtkn2	Sigirr
Dbx2	Junb		Ank3	Col4a1
Prodh	Man2b1		S100b	Col4a2
Atp13a4	Lpcat2		Gamt	Tdrp
Slc15a2	Pla2g15		Ano4	Angpt2
Ezr	Zfhx3		Anks1b	Thsd1
Lix1	Maf		Cpm	Rab11fip1
Cbs	Plcg2		Erbb3	Dlc1
Pla2g7	Irf8		Gal3st1	Ushbp1
Daam2	Cyba		Nipal4	Tpm4
Abhd3	Icam1		Gjc2	Klf2
Aqp4	Slc37a2		Gas7	Adgre5
Dtna	Il10ra		Efnb3	Cdh5
Psd2	Tlr9		Wscd1	Wfdc1
Megf10	Uba7		Aspa	Foxf1
Slc14a1	Cmtm6		Fam57a	Slc7a5
Rorb	Cx3cr1		Omg	Nrp1
Gldc	Tnfaip3		Myo1d	Pdgfd
Papss2	Ifngr1		Cnp	Ets1
Ppp1r3c	Sgk1		Wnt3	Robo4
Ndp	Pald1		Arsg	Esam
Tmem47	Itgb2		Ttyh2	Slc35f2
Gdpd2	Lrrc3		Itgb4	Stra6
Chrdl1	Gna15		Aatk	Uaca
	Stat6		Adi1	Paqr5
	Ikzf1		Plekhg3	Anxa2
	Plek		Plekhh1	Cgnl1
	Rel		Eml1	Gm10030
	Lcp2		Adssl1	Tgfbr2
	Havcr2		Pacs2	Akap12
	Ltc4s		Serpinb1a	Myct1
	Pik3r5		Sema4d	Utrn
	Cd68		Srd5a1	Arhgap18
	Cxcl16		Tppp	Lama4
	Adap2		Edil3	Spock2
	Abcc3		Serinc5	Srgn
	Abi3		Elovl7	Bsg
	Gngt2		Cmtm5	Cnn2
	Grn		Stmn4	Kitl
	Slc16a6		Dock5	Rassf9
	Abca9		Pdlim2	Csrp2
	Cd300a		Lgi3	Ptprb
	Cbr2		Pcdh9	Msrb3
	Pik3cg		Slain1	Esyt1
	Nfkbia		Sema5a	Ebf1
	Lgmn		Enpp2	Ifi47
	Pld4		Ndrg1	Flt4
	Ly86		Sox10	Pik3r6
	Cd83		Desi1	Arhgef15
	Mylip		Slc48a1	Tmem88
	Susd3		Galnt6	Bcl6b
	Syk		Sp7	Scarf1
	Hk3		Nmral1	Vtn
	Tifab		Sec14l5	Unc45b
	Golm1		Map6d1	Slfn5
	Hexb		Il1rap	Tbx4
	Cd180		Apod	Ramp2
	Plau		Pigz	Gjc1
	Prkcd		Cpox	Higd1b
	Stab1		Olig2	Icam2
	Wdfy4		Olig1	Pecam1
	Rnase4		Cldn14	St6galnac2
	Ang		B3galt5	St6galnac2
	Slc7a7		Prr18	Nampt
	Slc7a8		Agpat4	Arl4a
	Lcp1		Ddr1	Clec14a
	Kctd12		Mog	Prkch
	Fyb		Tubb4a	Rhoj
	Fam105a		Gpr17	Flvcr2
	Sla		Mbp	Degs2
	Csf2rb		Tmem151a	Akr1c14
	Rac2		Frmd8	Nid1
	Cyth4		Cdc42ep2	Foxq1
	Pdgfb		Pla2g16	Foxf2
	Nfam1		Psat1	Foxc1
	Parvg		Opalin	Gcnt2
	Bin2		Rab33a	Edn1
	Nckap1l		Plxnb3	Ecm2
	Klhl6		Gjb1	Aspn
	Itgb5		Plp1	Ctla2b
	Cd86			Ctla2a
	Hcls1			Cast
	Nfkbiz			Ocln
	Samsn1			Marveld2
	Runx1			Itga1
	Fgd2			Sema3g
	Rasal3			Mmrn2
	Myo1f			Adcy4
	Psmb8			Sox7
	Clic1			Abcc4
	Aif1			Osmr
	Lst1			Egflam
	Ier3			Rai14
	Nfkbie			Fzd6
	Trem2			Dennd3
	Dennd1c			Ly6e
	Vav1			Ly6a
	Tgif1			Ly6c1
	Ttc7			Acvrl1
	Cables1			Cldn5
	Tmem173			Rtp4
	Cd14			Atp13a5
	Cd74			Tfrc
	Csf1r			Heg1
	Adrb2			Cyyr1
	Tcirg1			Erg
	Unc93b1			Igsf5
	Slc25a45			Slc9a3r2
	Ccdc88b			Tmem204
	Fermt3			Kank3
	Rab3il1			Adgrf5
	Slc15a3			Clic5
	Mpeg1			Stap2
	Gcnt1			Cdc42ep3
	Dock8			Epas1
	Entpd1			Rnf125
	Blnk			Arap3
	Pik3ap1			Ppic
	Was			Apcdd1
	Gpr34			Slc22a8
	Sash3			Ahnak
	Elf4			Anxa1
	Arhgap4			Tmem252
	Tlr13			Sgms1
	Tlr7			Fas
				Ablim1
				Shroom4
				Slc38a5
				Maoa
				Zic3
				Msn
				Il2rg
				Itm2a
				Ace2
